# Nitrogen fixation in mesoscale eddies of the North Pacific Subtropical Gyre: patterns and mechanisms

**DOI:** 10.1101/2021.06.03.446955

**Authors:** Mathilde Dugenne, Mary R. Gradoville, Matthew J. Church, Benedetto Barone, Samuel T. Wilson, Uri Sheyn, Matthew J. Harke, Karin M. Björkman, Nicholas J. Hawco, Annette M. Hynes, François Ribalet, David M. Karl, Edward F. Delong, Sonya T. Dyhrman, E. Virginia Armbrust, Seth John, John M. Eppley, Katie Harding, Brittany Stewart, Ana M. Cabello, Kendra A. Turk-Kubo, Mathieu Caffin, Angelicque E. White, Jonathan P. Zehr

## Abstract

Mesoscale eddies have been shown to support elevated dinitrogen (N_2_) fixation rates (NFRs) and abundances of N_2_-fixing microorganisms (diazotrophs), but the mechanisms underlying these observations are not well understood. We explored relationships among NFRs and cyanobacterial diazotroph abundances in eddy pairs of opposite polarity sampled in the North Pacific Subtropical Gyre and compared our observations to seasonal trends from the Hawaii Ocean Time-series (HOT) program. Consistent with previous reports, we found that NFRs were anomalously high for this region (up to 3.7-fold above previous monthly HOT observations) in the centers of the sampled anticyclones, coinciding with elevated abundances of *Crocosphaera* in the summertime. We then coupled our field-based observations, together with transcriptomic analyses of nutrient stress marker genes and ecological models, to evaluate potential mechanisms controlling diazotroph abundance and activity at the mesoscale. Specifically, we evaluated the role of biological (via estimates of growth and grazing rates) and physical controls on populations of *Crocosphaera*, *Trichodesmium,* and diatom symbionts. Our results suggest that increased *Crocosphaera* abundances associated with summertime anticyclones resulted from the alleviation of phosphate limitation, allowing cells to grow at rates exceeding grazing losses. In contrast, distributions of larger, buoyant taxa (*Trichodesmium* and diatom symbionts) appeared less affected by eddy-driven biological controls. Instead, they appeared driven by physical dynamics along frontal boundaries that separate cyclonic and anticyclonic eddies. Together, the interplay of eddy-specific changes in bottom-up control, top-down control, and the physical accumulation of cells likely explains the elevated diazotroph abundances and NFRs associated with anticyclones and eddy fronts.
