## Supporting Information Tables S2 and S4 for "Nitrogen fixation in mesoscale eddies of the North Pacific Subtropical Gyre: patterns and mechanisms"

### Sheet: Table S2
		OBSERVED RATES (nmol N L–1 d–1)					PROPAGATION OF UNCERTAINTY			LOD	CHANGE IN TIME (t, days)					ATOM PERCENT N2 (AN2, [15N2]/([14N2]+[15N2]))					ATOM PERCENT PN T=0 (APN0, [15N]/([14N]+[15N]))					ATOM PERCENT PN T=F (APNF, [15N]/([14N]+[15N]))					PN CONCENTRATION (PN, nmol L 1)
Cruise	Sample	Rep1 NFR	Rep2 NFR	Rep3 NFR	Average NFR	SD NFR	NFR based on term averages	Calculated variance (Σ Error contributions)	Total calculated uncertainty: "Minimum Quantifiable Rate"	LOD (ΔAPN = 0.00146)	Average	SD	δNFR/δt	Error Contribution (SD x δNFR/δt)2	% Total Error	Average	SD	δNFR/δAN2	Error Contribution (SD x δNFR/δAN2)2	% Total Error	Average	SD	δNFR/δAN0	Error Contribution (SD x δNFR/δAPN0)2	% Total Error	Average	SD	δNFR/δt	Error Contribution (SD x δNFR/δAPNF)2	% Total Error	Average	SD	δNFR/δPN	Error Contribution (SD x δNFR/δPN)2	% Total Error
2018	Cyclone array 1 125m	0.129517	0.151554	0.185987	0.155686	0.0284612	0.154913	0.00519933	0.0721064	0.0849088	1	0	0	0	0	0.0271841	0	0	0	0	0.00367859	1.18691e-05	-5812.02	0.0047587	0.915252	0.00370523	2.89615e-06	5815.67	0.000283688	0.0545625	136.701	11.055	0.00113323	0.000156947	0.0301859
2018	Cyclone array 1 100m	0.0825432	0.105129	0.170453	0.119375	0.0456535	0.121063	0.00317764	0.0563706	0.16513	1	0	0	0	0	0.0275987	0	0	0	0	0.00367056	1.54817e-06	-11305.9	0.000306372	0.096415	0.00368127	4.69193e-06	11310.3	0.0028161	0.886225	270.634	16.6033	0.000447331	5.51628e-05	0.0173597
2018	Cyclone array 1 75m	1.56342	1.41007	1.88723	1.62024	0.243603	1.63317	0.135782	0.368486	0.146428	1	0	0	0	0	0.028068	0	0	0	0	0.00367725	9.67051e-06	-9966.29	0.00928894	0.0684106	0.00384009	3.4247e-05	10029.3	0.117974	0.868847	244.622	13.825	0.00667632	0.00851933	0.0627426
2018	Cyclone array 1 45m	2.19339	3.08371	2.5054	2.59416	0.451751	2.58292	0.113993	0.337629	0.168991	1	0	0	0	0	0.0282934	0	0	0	0	0.00366874	4.06344e-06	-11471.7	0.00217293	0.0190619	0.00389189	1.96971e-05	11574.7	0.0519788	0.455982	285.023	26.9942	0.00906214	0.0598414	0.524956
2018	Cyclone array 1 25m	3.25289	5.90563	2.43144	3.86332	1.81576	3.86874	3.3291	1.82458	0.167012	1	0	0	0	0	0.0283394	0	0	0	0	0.00366491	1.29015e-06	-11283	0.0002119	6.36508e-05	0.00400311	0.000159386	11439.2	3.32422	0.998536	282.256	4.98099	0.0137065	0.00466106	0.0014001
2018	Cyclone array 1 5m	4.3036	4.83087	6.5172	5.21722	1.15627	5.29321	2.69418	1.64139	0.182625	1	0	0	0	0	0.0284418	0	0	0	0	0.00366454	1.29015e-06	-12295.6	0.000251641	9.34019e-05	0.00408771	0.000127555	12508.6	2.5457	0.944891	309.928	22.5422	0.0170788	0.148221	0.0550152
2018	Cyclone array 2 125m	-0.0467011	-0.0910455	-0.0659155	-0.0678873	0.0222379	-0.0670126	0.000613983	0.0247787	0.0711849	1	0	0	0	0	0.0309399	0	0	0	0	0.0036972	3.6122e-06	-4878.79	0.000310575	0.505836	0.00368346	3.31099e-06	4875.68	0.000260607	0.424453	132.826	12.9676	-0.000504513	4.28019e-05	0.0697118
2018	Cyclone array 2 100m	0.0393206	0.060771	0.0109608	0.0370175	0.0249849	0.0367985	0.000689862	0.0262652	0.124422	1	0	0	0	0	0.031338	0	0	0	0	0.00367257	1.29013e-06	-8521.14	0.000120855	0.175187	0.00367689	2.78699e-06	8522.07	0.000564105	0.817707	235.767	14.1859	0.00015608	4.90236e-06	0.00710629
2018	Cyclone array 2 75m	0.594922	0.604026	0.663577	0.620842	0.037289	0.622331	0.010258	0.101282	0.131522	1	0	0	0	0	0.0318733	0	0	0	0	0.00367385	8.77289e-06	-8989.09	0.00621894	0.606254	0.00374293	5.47687e-06	9008.37	0.0024342	0.237298	254.031	16.3524	0.00244983	0.00160484	0.156448
2018	Cyclone array 2 45m	1.9289	2.15991	2.07496	2.05459	0.116846	2.08287	0.190192	0.436111	0.126011	1	0	0	0	0	0.0320763	0	0	0	0	0.00366965	2.32225e-06	-8558.29	0.000394997	0.00207683	0.00391098	2.84769e-05	8630.91	0.0604088	0.317619	245.175	42.3411	0.00849544	0.129389	0.680304
2018	Cyclone array 2 25m	4.03543	3.84299	6.78722	4.88855	1.64711	4.88663	2.68113	1.63742	0.151737	1	0	0	0	0	0.0322123	0	0	0	0	0.00366929	1.8062e-06	-10222.4	0.000340906	0.00012715	0.00413948	0.000157534	10392.9	2.68054	0.99978	296.646	0.958592	0.016473	0.000249351	9.30019e-05
2018	Cyclone array 2 5m	5.0346	4.90198	4.72308	4.88655	0.156334	4.99015	1.57509	1.25503	0.171503	1	0	0	0	0	0.0324086	0	0	0	0	0.00366874	3.09634e-06	-11574.4	0.00128438	0.000815435	0.00409355	8.03927e-05	11746.8	0.891806	0.566194	337.6	55.8704	0.0147812	0.682	0.432991
2018	Anticyclone 125m	0.00603305	-0.0311619	-0.0450117	-0.0233802	0.0263971	-0.022092	0.00145651	0.0381642	0.132587	1	0	0	0	0	0.0267746	0	0	0	0	0.00367713	3.09629e-06	-9083.49	0.000791024	0.543097	0.0036747	2.83437e-06	9081.32	0.000662536	0.454881	209.755	16.2961	-0.000105323	2.94584e-06	0.00202254
2018	Anticyclone 100m	0.0636456	0.0905179	0.0439234	0.066029	0.0233885	0.0661658	0.000686854	0.0262079	0.13693	1	0	0	0	0	0.0268007	0	0	0	0	0.00366874	1.03211e-06	-9376.35	9.36534e-05	0.136351	0.00367579	2.58884e-06	9378.79	0.000589525	0.858298	216.95	6.28591	0.000304982	3.67523e-06	0.00535081
2018	Anticyclone 75m	0.282446	0.278874	0.268556	0.276626	0.00721312	0.277698	0.0112973	0.106289	0.117579	1	0	0	0	0	0.0268344	0	0	0	0	0.00367513	1.26432e-05	-8045.77	0.0103479	0.915965	0.00370961	2.89612e-06	8053.37	0.000543988	0.0481522	186.51	13.5226	0.00148891	0.000405378	0.0358828
2018	Anticyclone 45m	4.10113	4.28034	4.33167	4.23771	0.121037	4.24058	0.0532351	0.230727	0.147385	1	0	0	0	0	0.0268612	0	0	0	0	0.00367056	3.61239e-06	-9913.55	0.00128247	0.0240907	0.00409064	1.64365e-05	10094.9	0.0275309	0.517157	234.107	8.62733	0.0181139	0.0244217	0.458752
2018	Anticyclone 25m	7.17371	12.6376	6.93806	8.91644	3.22473	8.99969	12.8256	3.58129	0.151194	1	0	0	0	0	0.0268599	0	0	0	0	0.00366564	1.80621e-06	-9968.54	0.000324191	2.52768e-05	0.00453469	0.000335635	10355.8	12.081	0.941939	240.194	23.0262	0.0374684	0.744343	0.0580356
2018	Anticyclone 5m	9.17866	8.94817	9.1592	9.09534	0.127827	9.10318	0.232233	0.481905	0.156094	1	0	0	0	0	0.0268597	0	0	0	0	0.00366874	5.16057e-07	-10299.1	2.82482e-05	0.000121637	0.00452019	3.02538e-05	10691.4	0.104623	0.450508	247.943	9.72865	0.0367148	0.127582	0.54937
2017	Cyclone 125m	0.21831	0.0575492	0.120465	0.132108	0.0810104	0.12953	0.0239819	0.154861	0.154862	1	0	0	0	0	0.0282396	0	0	0	0	0.00368377	1.28036e-05	-10607.2	0.0184446	0.769106	0.00369599	6.98388e-06	10607	0.00548752	0.22882	260.463	14.1829	0.000497309	4.97488e-05	0.00207443
2017	Cyclone 100m	0.301261	0.382367	0.247504	0.310377	0.0678921	0.309729	0.00513122	0.0716325	0.216654	1	0	0	0	0	0.0286873	0	0	0	0	0.00367086	2.134e-06	-14828.2	0.00100131	0.19514	0.00369173	4.20812e-06	14839.3	0.00389946	0.759949	371.228	18.1947	0.000834337	0.000230449	0.0449112
2017	Cyclone 75m	0.356663	0.451331	0.30524	0.371078	0.0741048	0.373196	0.0291992	0.170878	0.254236	1	0	0	0	0	0.0294029	0	0	0	0	0.00367589	8.33547e-06	-17404.6	0.0210468	0.720801	0.00369732	5.11275e-06	17413.4	0.00792642	0.27146	447.996	18.0454	0.000833035	0.000225974	0.00773905
2017	Cyclone 45m	1.557	1.66771	1.77273	1.66581	0.107876	1.7052	0.211684	0.460091	0.278497	1	0	0	0	0	0.0313519	0	0	0	0	0.0036691	3.13905e-06	-19015.7	0.00356305	0.0168319	0.0037585	1.84563e-05	19075.1	0.123944	0.585512	528.054	89.8462	0.00322922	0.0841775	0.397656
2017	Cyclone 25m	1.24385	1.61923	1.57855	1.48054	0.205987	1.48262	0.0574927	0.239776	0.239794	1	0	0	0	0	0.0319448	0	0	0	0	0.00366677	2.71361e-06	-16373.4	0.00197411	0.0343367	0.00375704	8.85445e-06	16424.3	0.0211492	0.367859	464.446	58.0751	0.00319224	0.0343693	0.597804
2017	Cyclone 5m	1.86131	1.39224	1.51931	1.59095	0.242605	1.62144	0.224634	0.473956	0.279092	1	0	0	0	0	0.03198	0	0	0	0	0.00366772	2.77187e-06	-19060.5	0.00279134	0.0124261	0.00375254	2.25416e-05	19115.9	0.185677	0.826573	541.214	63.4776	0.00299593	0.0361663	0.161001
2017	Anticyclone 125m	0.335952	0.441477	0.239303	0.33891	0.101119	0.336606	0.0185579	0.136227	0.118353	1	0	0	0	0	0.0291177	0	0	0	0	0.00368377	1.28036e-05	-8097.22	0.0107482	0.579173	0.0037253	1.07682e-05	8106.38	0.00761973	0.410592	206.177	8.44163	0.00163261	0.00018994	0.010235
2017	Anticyclone 100m	0.393696	0.38604	0.430085	0.403274	0.0235328	0.414771	0.0157148	0.125359	0.158761	1	0	0	0	0	0.0294894	0	0	0	0	0.00367086	2.134e-06	-10858.8	0.000536978	0.0341702	0.003709	9.04376e-06	10874	0.00967114	0.615416	280.751	50.2295	0.00147736	0.0055067	0.350414
2017	Anticyclone 75m	1.39354	1.33117	1.30012	1.34161	0.0475791	1.349	0.0430079	0.207384	0.177528	1	0	0	0	0	0.0296963	0	0	0	0	0.00367589	8.33547e-06	-12111.5	0.0101919	0.236976	0.00378683	8.35382e-06	12159.4	0.010318	0.23991	316.394	35.1795	0.00426366	0.022498	0.523114
2017	Anticyclone 45m	3.07725	3.38755	3.30575	3.25685	0.160827	3.2914	0.380357	0.616731	0.196113	1	0	0	0	0	0.030367	0	0	0	0	0.0036691	3.13905e-06	-13310.6	0.0017458	0.0045899	0.00391414	3.03672e-05	13432.4	0.166385	0.437445	358.616	50.1936	0.00917807	0.212226	0.557965
2017	Anticyclone 25m	16.5475	16.7336	18.5406	17.2739	1.10094	17.295	2.34619	1.53173	0.172043	1	0	0	0	0	0.0307029	0	0	0	0	0.00366677	2.71361e-06	-11145.2	0.000914677	0.000389857	0.00513447	0.000126073	11783.8	2.20704	0.940691	318.587	6.8488	0.0542867	0.138234	0.0589187
2017	Anticyclone 5m	18.5421	19.8858	17.2236	18.5505	1.33109	18.6466	7.36347	2.71357	0.193047	1	0	0	0	0	0.0307481	0	0	0	0	0.00366772	2.77187e-06	-12535.1	0.00120726	0.000163953	0.00507795	0.000162474	13222.4	4.61516	0.626765	358.068	31.8275	0.0520756	2.7471	0.373071

### Sheet: Table S4
Cruise (year)	Station	Eddy	Depth (m)	Latitude (°N)	Longitude (°W)	Sampling date	Volume filtered (mL)	UCYN-A1 (nifH gene copies L–1)	UCYN-B (nifH gene copies L–1)	UCYN-C (nifH gene copies L–1)	Trichodesmium (nifH gene copies L–1)	Het-1 (nifH gene copies L–1)	Het-2 (nifH gene copies L–1)	Het-3 (nifH gene copies L–1)
2017	4		15	27.9503	157.286	2017-06-29	2000	98333	7821.83	0	1565.48	173.97	87.3154	13.9256
2017	4		45	27.9503	157.286	2017-06-29	2000	725876	541.321	142.305	287.446	202.573	1507.49	15.2742
2017	4		75	27.9503	157.286	2017-06-29	2000	1537.96	93.4775	130.137	0	174.822	24.3093	0
2017	4		100	27.9503	157.286	2017-06-29	2000	24.2479	103.185	12.7585	65.221	13.3645	12.1791	0
2017	4		125	27.9503	157.286	2017-06-29	2000	49.8666	48.5968	0	66.413	0	28.691	12.616
2017	5		15	27.18	157.608	2017-06-29	2000	33098.5	237844	39.185	3734.31	5224.23	333.815	242.453
2017	5		45	27.18	157.608	2017-06-29	2000	642957	400121	258.376	12641.1	2694.65	65.6064	2332.1
2017	5		75	27.18	157.608	2017-06-29	2000	695960	9941.78	397.291	1196.61	13.978	152.559	14.4137
2017	5		100	27.18	157.608	2017-06-29	2000	6667.19	539.003	109.728	159.747	32.0765	13.6374	186.845
2017	5		125	27.18	157.608	2017-06-29	2000	120.305	277.413	55.387	53.8312	0	28.0016	14.5853
2017	6	Anticyclone	15	26.3338	158.011	2017-06-29	2000	13288.5	112048	13.3448	1007.99	512.897	0	14.5299
2017	6	Anticyclone	45	26.3338	158.011	2017-06-29	2000	533050	1.39516e+06	52.4055	2871.02	215.261	899.825	214.506
2017	6	Anticyclone	75	26.3338	158.011	2017-06-29	2000	616788	33061.7	611.1	1045.55	41.8974	91.296	0
2017	6	Anticyclone	100	26.3338	158.011	2017-06-29	2000	3391.88	1542.07	135.662	64.3335	13.2417	13.2812	13.9098
2017	6	Anticyclone	125	26.3338	158.011	2017-06-29	2000	39.6791	265.975	13.3195	14.3513	0	26.1787	15.4446
2017	7		45	26.1707	158.023	2017-06-30	2000	434509	4.05174e+06	14.3647	2317.42	2147.58	517.1	525.998
2017	7		75	26.1707	158.023	2017-06-30	2000	467090	63487.7	264.145	3796.79	41.1267	12.7659	578.826
2017	7		100	26.1707	158.023	2017-06-30	2000	122757	2836.01	40.038	38.9343	95.8796	25.1675	13.5111
2017	7		125	26.1707	158.023	2017-06-30	2000	169.268	1656.58	13.474	657.053	127.597	0	25.4833
2017	8		15	25.9246	158.124	2017-06-30	2000	26892.6	333012	0	3380.35	901.626	1520.24	12.7413
2017	8		45	25.9246	158.124	2017-06-30	2000	330044	693738	52.3697	3645.9	2942.75	176.994	65.0413
2017	8		75	25.9246	158.124	2017-06-30	2000	411188	26843.7	152.308	218.017	13.4843	65.6106	13.9717
2017	8		100	25.9246	158.124	2017-06-30	2000	4541.78	681.961	130.743	897.393	13.0883	13.6686	0
2017	8		125	25.9246	158.124	2017-06-30	2000	135.255	307.638	64.64	25.9436	0	12.3472	0
2017	9		15	25.6791	158.225	2017-06-30	2000	37289.8	292455	12.4412	4355.52	1119.92	925.602	308.764
2017	9		45	25.6791	158.225	2017-06-30	2000	478756	426995	74.438	7130.91	404.242	49.379	0
2017	9		75	25.6791	158.225	2017-06-30	2000	297826	8916.84	245.702	199.145	48.2719	13.7591	53.9278
2017	9		100	25.6791	158.225	2017-06-30	2000	230.586	366.958	53.7563	60.4393	61.6288	12.6558	0
2017	9		125	25.6791	158.225	2017-06-30	2000	170.896	96.9405	15.4534	99.8416	13.2525	16.5747	14.2288
2017	10		15	25.4321	158.327	2017-06-30	2000	55120.6	135352	0	8901.28	4923.3	1094.79	2574.04
2017	10		45	25.4321	158.327	2017-06-30	2000	313551	57442.7	80.5501	1878.27	182.203	507.219	558.718
2017	10		75	25.4321	158.327	2017-06-30	2000	205035	2311.2	66.7524	175.046	24.3786	86.408	182.342
2017	10		100	25.4321	158.327	2017-06-30	2000	38.0164	499.217	28.5413	26.966	23.4559	73.7663	25.9011
2017	10		125	25.4321	158.327	2017-06-30	2000	27.0765	477.658	16.0389	25.774	0	14.523	25.6996
2017	11		15	25.1875	158.429	2017-06-30	2000	22560.7	165872	0	9224.21	2012.29	1356.9	0
2017	11		45	25.1875	158.429	2017-06-30	2000	63978	1672.66	150.68	15.6687	88.51	61.3918	25.8238
2017	11		75	25.1875	158.429	2017-06-30	2000	88417.2	7110.7	131.732	81.4781	124.953	26.5876	11.568
2017	11		100	25.1875	158.429	2017-06-30	2000	92.1047	328.24	59.5865	55.3502	12.7712	42.916	12.6918
2017	11		125	25.1875	158.429	2017-06-30	2000	0	225.721	55.0003	165.642	12.6761	40.5507	12.3187
2017	12	Cyclone	15	24.8594	158.568	2017-07-01	2000	16217.9	5103.18	26.1536	1632.26	1591.28	112.132	143.379
2017	12	Cyclone	45	24.8594	158.568	2017-07-01	2000	132325	19532	25.9281	1265.55	308.582	162.171	13945.4
2017	12	Cyclone	75	24.8594	158.568	2017-07-01	2000	26287.1	2457.46	13.4271	41.4789	13.5425	146.108	521.994
2017	12	Cyclone	100	24.8594	158.568	2017-07-01	2000	89.3763	320.647	0	212.292	37.2643	15.0095	89.1768
2017	12	Cyclone	125	24.8594	158.568	2017-07-01	2000	167.878	133.65	16.0641	29.8387	0	0	11.9197
2017	13		15	24.4708	158.723	2017-07-01	2000	8402.8	394245	0	2203.55	175.082	134.283	0
2017	13		45	24.4708	158.723	2017-07-01	2000	225658	60094.4	42.2098	2448.41	51.2637	273.474	320.783
2017	13		75	24.4708	158.723	2017-07-01	2000	17777.5	1019.54	72.0186	14.1019	0	0	23.6436
2017	13		100	24.4708	158.723	2017-07-01	2000	55.553	449.6	75.901	44.6158	48.7067	31.4935	11.5839
2017	13		125	24.4708	158.723	2017-07-01	2000	0	124.039	16.1594	76.3429	24.9946	42.185	23.568
2017	14		15	23.9998	158.917	2017-07-01	2000	25854.2	334694	27.6614	135804	1753.66	91.1729	750.634
2017	14		45	23.9998	158.917	2017-07-01	2000	7754.25	3901.05	27.8674	177.06	23.1009	41.8303	112.688
2017	14		75	23.9998	158.917	2017-07-01	2000	5334.78	367.899	15.1113	0	24.3765	14.3403	11.4781
2017	14		100	23.9998	158.917	2017-07-01	2000	14.4002	154.241	0	64.9334	12.8482	0	0
2017	14		125	23.9998	158.917	2017-07-01	2000	59.6301	83.7944	0	75.4039	11.9371	13.3514	11.9116
2018	33	Cyclone (Array 1)	5	22.21	156.35	2018-03-29	2300 (rep A), 2900 (rep B)	624000±12700	3120±1410	4130±253	5080±2950	1730±1080	613±284	2510±69
2018	33	Cyclone (Array 1)	25	22.21	156.35	2018-03-29	1960 (rep A), 2560 (rep B)	394000±77500	4170±3490	13800±1990	588±636	53±74	609±379	5560±1370
2018	33	Cyclone (Array 1)	45	22.21	156.35	2018-03-29	2760 (rep A), 2600 (rep B)	235000±5010	1810±280	22300±1460	256±313	7±10	24±12	10600±153
2018	33	Cyclone (Array 1)	75	22.21	156.35	2018-03-29	2500 (rep A), 2900 (rep B)	375000±51000	2150±311	15900±2620	1870±2590	112±22	318±13	7810±2760
2018	33	Cyclone (Array 1)	100	22.21	156.35	2018-03-29	3100 (rep A), 2900 (rep B)	179±123	81±12	961±527	331±384	252±314	7±10	33±47
2018	33	Cyclone (Array 1)	125	22.21	156.35	2018-03-29	3300 (rep A), 3200 (rep B)	90±0	94±48	975±403	103±109	12±17	0±0	225±40
2018	65	Cyclone (Array 2)	5	22.1	157.03	2018-04-04	4000 (rep A), 3810 (rep B)	278000±3510	942±238	363±32	773±42	114±147	57±46	2830±2060
2018	65	Cyclone (Array 2)	25	22.1	157.03	2018-04-04	2300 (rep A), 3250 (rep B)	344000±66500	1800±999	1340±961	38300±50900	33±3	153±111	3390±2380
2018	65	Cyclone (Array 2)	45	22.1	157.03	2018-04-04	4000 (rep A), 4000 (rep B)	155000±16400	210±105	1810±224	1520±1720	26±8	194±223	5370±851
2018	65	Cyclone (Array 2)	75	22.1	157.03	2018-04-04	4000 (rep A), 4000 (rep B)	70100±1050	60±19	1760±176	319±406	23±1	53±20	2060±422
2018	65	Cyclone (Array 2)	100	22.1	157.03	2018-04-04	4000 (rep A), 4000 (rep B)	76±49	25±5	208±46	17±10	14±7	0±0	17±24
2018	65	Cyclone (Array 2)	125	22.1	157.03	2018-04-04	4000 (rep A), 4000 (rep B)	131±28	41±45	270±14	37±7	16±10	5±7	81±28
2018	76	Anticyclone	5	24.62	160.85	2018-04-07	4000 (rep A), 4000 (rep B)	401000±32400	290±180	355±107	142±143	34±7	10±14	56±19
2018	76	Anticyclone	25	24.62	160.85	2018-04-07	3000 (rep A), 3000 (rep B)	310000±230000	235±121	428±413	85±42	967±1260	23±32	217±177
2018	76	Anticyclone	45	24.62	160.85	2018-04-07	4000 (rep A), 4000 (rep B)	287000±61400	249±19	202±25	18±11	417±104	11±1	21±30
2018	76	Anticyclone	75	24.62	160.85	2018-04-07	4000 (rep A), 3450 (rep B)	69600±11000	45±1	512±235	70±13	89±126	54±59	127±131
2018	76	Anticyclone	100	24.62	160.85	2018-04-07	4000 (rep A), 4000 (rep B)	8380±3850	65±14	269±85	74±74	39±15	18±25	81±44
2018	76	Anticyclone	125	24.62	160.85	2018-04-07	4000 (rep A), 4000 (rep B)	851±1160	28±39	202±286	16±7	52±74	32±32	81±115
